# PrimeDesign software for rapid and simplified design of prime editing guide RNAs

**DOI:** 10.1101/2020.05.04.077750

**Authors:** Jonathan Y. Hsu, Andrew V. Anzalone, Julian Grünewald, Kin Chung Lam, Max W. Shen, David R. Liu, J. Keith Joung, Luca Pinello

**Affiliations:** Department of Biological Engineering, Massachusetts Institute of Technology, Cambridge, MA, USA; Molecular Pathology Unit, Massachusetts General Hospital, Charlestown, MA, USA; Center for Cancer Research and Center for Computational and Integrative Biology, Massachusetts General Hospital, Charlestown, MA, USA; Department of Pathology, Harvard Medical School, Boston, MA, USA; Merkin Institute of Transformative Technologies in Healthcare, Broad Institute of Harvard and MIT, Cambridge, MA, USA; Department of Chemistry and Chemical Biology, Harvard University, Cambridge, MA, USA; Howard Hughes Medical Institute, Harvard University, Cambridge, MA, USA; Computational and Systems Biology Program, Massachusetts Institute of Technology, Cambridge, MA, USA

## Abstract

Prime editing (PE) is a versatile genome editing technology, but design of the required guide RNAs is more complex than for standard CRISPR-based nucleases or base editors. Here we describe PrimeDesign, a user-friendly, end-to-end web application and command-line tool for the design of PE experiments. PrimeDesign can be used for single and combination editing applications, as well as genome-wide and saturation mutagenesis screens. Using PrimeDesign, we also constructed PrimeVar, the first comprehensive and searchable database for prime editing guide RNA (pegRNA) and nicking sgRNA (ngRNA) combinations to install or correct >68,500 pathogenic human genetic variants from the ClinVar database.
