## Supplementary Table 1 for "PrimeDesign software for rapid and simplified design of prime editing guide RNAs"

### Sheet: Supplementary Table 1
Supplementary Table 1: PrimeDesign analysis of ClinVar variants*
Installing ClinVar variants
Variant Type	Number of variants	Targetable variants	% Targetable	Mean pegRNAs per variant	Median pegRNAs per variant	Mean pegRNA-to-edit minimum distance	Median pegRNA-to-edit minimum distance	% PAM disruption	% PE3b	% PE3b-seed	% PAM disruption and PE3b-seed
Transition point mutation	24716	23204	0.938825	4.36992	4	6.40321	5	0.416221	0.833994	0.649931	0.212076
Transversion point mutation	16638	15599	0.937553	4.03732	4	7.47702	6	0.307327	0.807744	0.613244	0.146932
Deletion	16402	15303	0.932996	4.19026	3	7.95465	6	0.501928	0.775207	0.5825	0.237208
Duplication	6780	6245	0.921091	4.0636	3	9.85989	8	0.352602	0.7494	0.53771	0.163331
Insertion	1160	1063	0.916379	3.32243	3	11.1101	10	0.444967	0.75635	0.523048	0.180621
Indel	1488	1386	0.931452	3.92519	3	9.84632	8	0.560606	0.813853	0.637085	0.280664
Other**	2297	2105	0.916413	3.37955	3	10.8014	10	0.274584	0.722565	0.457482	0.106888
Total	69481	64905	0.93414	3.95095	3	7.65292	6	0.403097	0.80037	0.605824	0.195193
Correcting ClinVar variants (data shown in Figure 2)
Variant Type	Number of variants	Targetable variants	% Targetable	Mean pegRNAs per variant	Median pegRNAs per variant	Mean pegRNA-to-edit minimum distance	Median pegRNA-to-edit minimum distance	% PAM disruption	% PE3b	% PE3b-seed	% PAM disruption and PE3b-seed
Transition point mutation	24723	22832	0.923513	4.09841	4	7.64151	5	0.115408	0.830194	0.642913	0.056631
Transversion point mutation	16760	15396	0.918616	3.94844	4	8.0645	6	0.180436	0.811055	0.613861	0.0881398
Deletion	15825	14336	0.905908	3.67154	3	10.502	9	0.436802	0.763044	0.562151	0.193429
Duplication	7027	6462	0.919596	4.57684	4	7.74466	6	0.478335	0.751934	0.542711	0.213247
Insertion	1187	1099	0.925864	3.57409	3	9.30664	7	0.360328	0.757962	0.528662	0.159236
Indel	1450	1316	0.907586	3.60441	3	11.2135	10	0.473404	0.823708	0.642857	0.235562
Other**	2509	2269	0.904344	3.08866	2	12.1274	11	0.322609	0.65844	0.410754	0.124284
Total	69481	63710	0.916941	3.70709	3	8.66013	7	0.259	0.795	0.597	0.119
*ClinVar database accessed April 2020
**Copy number gain, copy number loss, NT expansion, inversion, short repeat
